# Low level contamination confounds population genomic analysis

**DOI:** 10.1101/2025.01.17.633387

**Authors:** Audrey K. Ward, Eduardo F. C. Scopel, Brent Shuman, Michelle Momany, Douda Bensasson

**Author notes:** These authors contributed equally to this work (Audrey K. Ward, Eduardo F. C. Scopel).

## Abstract

Genome sequence contamination has a variety of causes and can originate from within or between species. Previous research focused primarily on cross-species contamination or on prokaryotes. This paper visualizes B-allele frequency to test for intra-species contamination, and measures its effects on phylogenetic and admixture analysis in two fungal species. Using a standard base calling pipeline, we found that contaminated genomes superficially appeared to produce good quality genome data. Yet as little as 5-10% genome contamination was enough to change phylogenetic tree topologies and make contaminated strains appear as hybrids between lineages (genetically admixed). We recommend the use of B-allele frequency plots to screen genome resequencing data for intra-species contamination.
