## Supplementary material for "Low level contamination confounds population genomic analysis": Table S3

### Sheet: tables3
Species	StrainName	Use	Geography	Ecology	SRAid	Reference
A. fumigatus	CF337	popgenRefStrain	United Kingdom	Clinical	ERR232405	SRA
A. fumigatus	CF098	popgenRefStrain	United Kingdom	Clinical	ERR232410	SRA
A. fumigatus	F20140	popgenRefStrain	UK (Manchester)	Clinical Human	ERR232413	10.3390/genes9070363
A. fumigatus	JN10	popgenRefStrain	United Kingdom	Environmental	ERR232424	SRA
A. fumigatus	D17	popgenRefStrain	UK (Manchester)	Environmental Soil	ERR232430	10.3390/genes9070363
A. fumigatus	F4S1B	popgenRefStrain	United Kingdom	Environmental	ERR232434	SRA
A. fumigatus	F18304	popgenRefStrain	UK (Manchester)	Clinical Human	ERR232439	10.3390/genes9070363
A. fumigatus	RSF2S8	popgenRefStrain	UK (Manchester)	Environmental Soil	ERR232441	10.3390/genes9070363
A. fumigatus	09-7500806	popgenRefStrain	United Kingdom	Clinical	ERR769502	10.1128/mBio.00536-15
A. fumigatus	12-7505054	popgenRefStrain	United Kingdom	Clinical	ERR769505	10.1128/mBio.00536-15
A. fumigatus	08-31-08-91	popgenRefStrain	Netherlands (Nijmegen)	Clinical Human	ERR769508	10.1128/mBio.00536-15
A. fumigatus	08-19-02-30	popgenRefStrain	Netherlands	Environmental	ERR769510	10.1128/mBio.00536-15
A. fumigatus	08-19-02-46	popgenRefStrain	Netherlands (Nijmegen)	Environmental Soil	ERR769512	10.1128/mBio.00536-15
A. fumigatus	Afu 124/E11	popgenRefStrain	India (Delhi)	Environmental Soil	ERR769518	10.1128/mBio.00536-15
A. fumigatus	Afu 257/E11	popgenRefStrain	India (Bihar)	Environmental Soil	ERR769520	10.1128/mBio.00536-15
A. fumigatus	eAF777	popgenRefStrain	USA (FL)	Environmental "Soil, citrus"	SRR15010317	10.1093/g3journal/jkab427
A. fumigatus	eAF776	popgenRefStrain	USA (FL)	Environmental "Soil, citrus"	SRR15010318	10.1093/g3journal/jkab427
A. fumigatus	eAF770	popgenRefStrain	USA (FL)	Environmental "Soil, citrus"	SRR15010320	10.1093/g3journal/jkab427
A. fumigatus	eAF743	popgenRefStrain	USA (FL)	Environmental "Soil, citrus"	SRR15010326	10.1093/g3journal/jkab427
A. fumigatus	eAF647	popgenRefStrain	USA (FL)	Environmental "Soil, tomato"	SRR15010329	10.1093/g3journal/jkab427
A. fumigatus	eAF645	popgenRefStrain	USA (FL)	Environmental "Soil, tomato"	SRR15010330	10.1093/g3journal/jkab427
A. fumigatus	eAF620	popgenRefStrain	USA (FL)	Environmental "Soil, tomato"	SRR15010336	10.1093/g3journal/jkab427
A. fumigatus	eAF587	popgenRefStrain	USA (FL)	Environmental "Soil, strawberry"	SRR15010341	10.1093/g3journal/jkab427
A. fumigatus	eAF560	popgenRefStrain	USA (GA)	Environmental "Compost, Pecan processing facility"	SRR15010345	10.1093/g3journal/jkab427
A. fumigatus	eAF554	popgenRefStrain	USA (GA)	Environmental "Compost, Pecan processing facility"	SRR15010346	10.1093/g3journal/jkab427
A. fumigatus	eAF514	popgenRefStrain	USA (GA)	Environmental "Compost, Pecan processing facility"	SRR15010350	10.1093/g3journal/jkab427
A. fumigatus	eAF513	popgenRefStrain	USA (GA)	Environmental "Plant debris, Pecan processing facility"	SRR15010351	10.1093/g3journal/jkab427
A. fumigatus	eAF500	popgenRefStrain	USA (GA)	Environmental "Plant debris, Pecan processing facility"	SRR15010352	10.1093/g3journal/jkab427
A. fumigatus	eAF335	popgenRefStrain	USA (GA)	Environmental "Soil, Pecan new orchard"	SRR15010359	10.1093/g3journal/jkab427
A. fumigatus	eAF265	popgenRefStrain	USA (GA)	Environmental "Plant debris, Pecan processing facility"	SRR15010366	10.1093/g3journal/jkab427
A. fumigatus	eAF234	popgenRefStrain	USA (GA)	Environmental "Compost, Mixed (Organic)"	SRR15010369	10.1093/g3journal/jkab427
A. fumigatus	eAF233	popgenRefStrain	USA (GA)	Environmental "Compost, Mixed (Organic)"	SRR15010370	10.1093/g3journal/jkab427
A. fumigatus	eAF222	popgenRefStrain	USA (GA)	Environmental "Compost, Mixed (Organic)"	SRR15010373	10.1093/g3journal/jkab427
A. fumigatus	eAF016	popgenRefStrain	USA (GA)	Environmental "Vine debris, watermelon, 30 days post harvest"	SRR15010376	10.1093/g3journal/jkab427
A. fumigatus	eAF154	popgenRefStrain	USA (GA)	Environmental "Soil, Peanut"	SRR15010380	10.1093/g3journal/jkab427
A. fumigatus	eAF128	popgenRefStrain	USA (GA)	Environmental "Plant debris, Peanut"	SRR15010389	10.1093/g3journal/jkab427
A. fumigatus	eAF113	popgenRefStrain	USA (GA)	Environmental "Soil, peanut"	SRR15010392	10.1093/g3journal/jkab427
A. fumigatus	eAF081	popgenRefStrain	USA (GA)	Environmental "Plant debris, Peanut"	SRR15010403	10.1093/g3journal/jkab427
A. fumigatus	eAF072	popgenRefStrain	USA (GA)	Environmental "Soil, Grapevine"	SRR15010406	10.1093/g3journal/jkab427
A. fumigatus	F12636	popgenRefStrain	UK (Manchester)	Clinical Human	SRR617725	10.3201/eid1507.090043
A. fumigatus	F14532	popgenRefStrain	United Kingdom	Clinical	SRR617731	10.3201/eid1507.090043
A. fumigatus	F15927	popgenRefStrain	Canada	Clinical Human	SRR617734	10.3201/eid1507.090043
A. fumigatus	CM2733	popgenRefStrain	Spain	Clinical Human	SRR7418923	10.3201/eid1507.090043
A. fumigatus	CM7560	popgenRefStrain	Spain	Clinical Human	SRR7418925	10.3201/eid1507.090043
A. fumigatus	CM3720	popgenRefStrain	Spain	Clinical Human	SRR7418927	10.3201/eid1507.090043
A. fumigatus	CM4602	popgenRefStrain	Spain	Clinical Human	SRR7418928	10.3201/eid1507.090043
A. fumigatus	CM7632	popgenRefStrain	Spain	Clinical Human	SRR7418941	10.3390/genes9070363
A. fumigatus	TP32	popgenRefStrain	Spain	Clinical Human	SRR7418946	10.3390/genes9070363
A. fumigatus	CM2141	popgenRefStrain	Spain	Clinical Human	SRR7418947	10.3390/genes9070363
A. fumigatus	eAF163	donor	USA (GA)	Environmental "Plant debris, peanut"	SRR15010377	10.1093/g3journal/jkab427
A. fumigatus	eAF749	recipient	USA (FL)	Environmental "Soil, citrus"	SRR15010324	10.1093/g3journal/jkab427
A. fumigatus	eAF155	popgenRefStrain	USA (GA)	Environmental "Plant debris, peanut"	SRR15010379	10.1093/g3journal/jkab427
S. cerevisiae	2187	popgenRefStrain	Hungary	Forest soil, 30C	ERP014555	Peter et al 2018, 10.1038/s41586-018-0030-5
S. cerevisiae	2187	popgenRefStrain	Bratislava, Slovakia	River water (Danube)	ERP014555	Peter et al 2018, 10.1038/s41586-018-0030-5
S. cerevisiae	A_19	popgenRefStrain	Georgia	Wine conserved in amphora	ERP014555	Peter et al 2018, 10.1038/s41586-018-0030-5
S. cerevisiae	A_19	popgenRefStrain	Napo, Ecuador	Horse dung	ERP014555	Peter et al 2018, 10.1038/s41586-018-0030-5
S. cerevisiae	CBS1576	popgenRefStrain	Celebes, Sulavesi, Indonesia	Exudate of Arenga sp.	ERP014555	Peter et al 2018, 10.1038/s41586-018-0030-5
S. cerevisiae	CBS2992	popgenRefStrain	Pakistan	Palm wine	ERP014555	Peter et al 2018, 10.1038/s41586-018-0030-5
S. cerevisiae	CBS4255	popgenRefStrain	NA	Sputum	ERP014555	Peter et al 2018, 10.1038/s41586-018-0030-5
S. cerevisiae	CBS5378	popgenRefStrain	Spain	Alpechin (waste from olive oil production)	ERP014555	Peter et al 2018, 10.1038/s41586-018-0030-5
S. cerevisiae	CBS6308	popgenRefStrain	South Yorkshire, UK	Brewer yeast, Yorkshire type	ERP014555	Peter et al 2018, 10.1038/s41586-018-0030-5
S. cerevisiae	CECT10131	popgenRefStrain	Spain	Flower	ERP014555	Peter et al 2018, 10.1038/s41586-018-0030-5
S. cerevisiae	CEY623	popgenRefStrain	French Guiana	Human feces	ERP014555	Peter et al 2018, 10.1038/s41586-018-0030-5
S. cerevisiae	CH10	popgenRefStrain	Abengourou, Ivory Coast	Pearl millet beer	ERP014555	Peter et al 2018, 10.1038/s41586-018-0030-5
S. cerevisiae	CLIB1412	popgenRefStrain	Laos	Rice wine, Oenology	ERP014555	Peter et al 2018, 10.1038/s41586-018-0030-5
S. cerevisiae	CLIB326_1	popgenRefStrain	Australia	Bakery	ERP014555	Peter et al 2018, 10.1038/s41586-018-0030-5
S. cerevisiae	CLIB561	popgenRefStrain	Normandy, France	Dairy, cheese (camembert)	ERP014555	Peter et al 2018, 10.1038/s41586-018-0030-5
S. cerevisiae	CLIB562	popgenRefStrain	Normandy, France	Dairy, cheese (camembert)	ERP014555	Peter et al 2018, 10.1038/s41586-018-0030-5
S. cerevisiae	CLQCA_20_184	popgenRefStrain	Yasuni, Orellana	Flower from Heliconia sp.	ERP014555	Peter et al 2018, 10.1038/s41586-018-0030-5
S. cerevisiae	CLQCA_20_246	popgenRefStrain	Yasuni, Orellana	Termite mound	ERP014555	Peter et al 2018, 10.1038/s41586-018-0030-5
S. cerevisiae	DBVPG4410	popgenRefStrain	Italy	Wine	ERP014555	Peter et al 2018, 10.1038/s41586-018-0030-5
S. cerevisiae	DJ68	popgenRefStrain	Yoboki, Djibouti	Palm wine	ERP014555	Peter et al 2018, 10.1038/s41586-018-0030-5
S. cerevisiae	EN14S01	popgenRefStrain	Sinyi, Nantou, Taiwan	Soil	ERP014555	Peter et al 2018, 10.1038/s41586-018-0030-5
S. cerevisiae	FTPW3	popgenRefStrain	Burkina Faso	Palm wine	ERP014555	Peter et al 2018, 10.1038/s41586-018-0030-5
S. cerevisiae	FTPW3	popgenRefStrain	Burkina Faso	Palm wine	ERP014555	Peter et al 2018, 10.1038/s41586-018-0030-5
S. cerevisiae	FTPW3	popgenRefStrain	Burkina Faso	Palm wine	ERP014555	Peter et al 2018, 10.1038/s41586-018-0030-5
S. cerevisiae	GE14S01_7B	popgenRefStrain	Taiwan	Soil	ERP014555	Peter et al 2018, 10.1038/s41586-018-0030-5
S. cerevisiae	HE006	popgenRefStrain	French Guiana	Human feces	ERP014555	Peter et al 2018, 10.1038/s41586-018-0030-5
S. cerevisiae	HN10	popgenRefStrain	Wuzhi Mountain, Hainan province, China	Rotten wood	ERP014555	Peter et al 2018, 10.1038/s41586-018-0030-5
S. cerevisiae	HN15	popgenRefStrain	Wuzhi Mountain, Hainan province, China	Rotten wood	ERP014555	Peter et al 2018, 10.1038/s41586-018-0030-5
S. cerevisiae	HN16	popgenRefStrain	Wuzhi Mountain, Hainan province, China	Soil	ERP014555	Peter et al 2018, 10.1038/s41586-018-0030-5
S. cerevisiae	HN19	popgenRefStrain	Wuzhi Mountain, Hainan province, China	Bark from tree in Fagaceae family	ERP014555	Peter et al 2018, 10.1038/s41586-018-0030-5
S. cerevisiae	HN6	popgenRefStrain	Bawangling Mountain, Hainan province, China	Rotten wood	ERP014555	Peter et al 2018, 10.1038/s41586-018-0030-5
S. cerevisiae	K14	popgenRefStrain	Japan	Sake	ERP014555	Peter et al 2018, 10.1038/s41586-018-0030-5
S. cerevisiae	Ksc2_2B	popgenRefStrain	Japan	Tree exudate	ERP014555	Peter et al 2018, 10.1038/s41586-018-0030-5
S. cerevisiae	Ksc40_8A	popgenRefStrain	Japan	Tree exudate	ERP014555	Peter et al 2018, 10.1038/s41586-018-0030-5
S. cerevisiae	LCBG_3D2	popgenRefStrain	Tamaulipas, Mexico	Agave spp. fermentation during rustic mezcal production	ERP014555	Peter et al 2018, 10.1038/s41586-018-0030-5
S. cerevisiae	LCBG_3D4	popgenRefStrain	Tamaulipas, Mexico	Agave spp. fermentation during rustic mezcal production	ERP014555	Peter et al 2018, 10.1038/s41586-018-0030-5
S. cerevisiae	MAJ_G	popgenRefStrain	Majunga, Madagascar	Plant material	ERP014555	Peter et al 2018, 10.1038/s41586-018-0030-5
S. cerevisiae	MTF2552	popgenRefStrain	West Africa	Cocoa bean fermentation	ERP014555	Peter et al 2018, 10.1038/s41586-018-0030-5
S. cerevisiae	MTF2555	popgenRefStrain	West Africa	Cocoa bean fermentation	ERP014555	Peter et al 2018, 10.1038/s41586-018-0030-5
S. cerevisiae	N159_01_2B	popgenRefStrain	Botanical garden, Blagoveshchensk, Russia	Exudate of Quercus mongolica	ERP014555	Peter et al 2018, 10.1038/s41586-018-0030-5
S. cerevisiae	N163_01_5A	popgenRefStrain	Botanical garden, Blagoveshchensk, Russia	Exudate of Quercus mongolica	ERP014555	Peter et al 2018, 10.1038/s41586-018-0030-5
S. cerevisiae	NCYC_1187	popgenRefStrain	UK	Ale strain	ERP014555	Peter et al 2018, 10.1038/s41586-018-0030-5
S. cerevisiae	NCYC_88	popgenRefStrain	UK	Ale strain	ERP014555	Peter et al 2018, 10.1038/s41586-018-0030-5
S. cerevisiae	RIB1005	popgenRefStrain	Japan	Sake	ERP014555	Peter et al 2018, 10.1038/s41586-018-0030-5
S. cerevisiae	RP_10_14	popgenRefStrain	Brazil	Bioethanol	ERP014555	Peter et al 2018, 10.1038/s41586-018-0030-5
S. cerevisiae	SG4	popgenRefStrain	Saigon, South Vietnam	Unknown	ERP014555	Peter et al 2018, 10.1038/s41586-018-0030-5
S. cerevisiae	SM_9_1_AL1	popgenRefStrain	Brazil	Bioethanol	ERP014555	Peter et al 2018, 10.1038/s41586-018-0030-5
S. cerevisiae	STG_1	popgenRefStrain	Bordeaux, France	Tree leaves	ERP014555	Peter et al 2018, 10.1038/s41586-018-0030-5
S. cerevisiae	SX1	popgenRefStrain	Qinling Mountain, Shaanxi province, China	Bark from tree in Fagaceae family	ERP014555	Peter et al 2018, 10.1038/s41586-018-0030-5
S. cerevisiae	SX3	popgenRefStrain	Qinling Mountain, Shaanxi province, China	Bark from Carya sp.	ERP014555	Peter et al 2018, 10.1038/s41586-018-0030-5
S. cerevisiae	UCD_09_448	popgenRefStrain	Davis, CA, UCD	Olives from Middle of season 1. on RBCA 11.25.09 Streaked onto PDA 11/30/09	ERP014555	Peter et al 2018, 10.1038/s41586-018-0030-5
S. cerevisiae	UWOPS03_459_1	popgenRefStrain	Malaysia	Nectar, bertam palm	ERP014555	Peter et al 2018, 10.1038/s41586-018-0030-5
S. cerevisiae	UWOPS05.227.2	popgenRefStrain	Telok Senangin, Malaysia	Telok Senangin, Malaysia, Lachance M, 2005 Trigona spp (Stingless bee) collected near Bertam palm flower	ERP014555	Peter et al 2018, 10.1038/s41586-018-0030-5
S. cerevisiae	YPS128	popgenRefStrain	Pennsylvania, USA	Soil beneath Quercus alba	ERP014555	Peter et al 2018, 10.1038/s41586-018-0030-5
S. cerevisiae	YPS142	popgenRefStrain	Pennsylvania, USA	Bark of q.rubra	ERP014555	Peter et al 2018, 10.1038/s41586-018-0030-5
S. cerevisiae	CLIB219.2B	donor	Russia	Wine	ERP014555	Peter et al 2018, 10.1038/s41586-018-0030-5
S. cerevisiae	CBS1479	haploidRecipient	NA	Wine	ERP014555	Peter et al 2018, 10.1038/s41586-018-0030-5
S. cerevisiae	DBVPG1074	diploidRecipient	San Severo, Puglia, Italy	Grape must	ERP014555	Peter et al 2018, 10.1038/s41586-018-0030-5
S. cerevisiae	NPA05a1	triploidRecipient	Nigeria	Palm wine	ERP014555	Peter et al 2018, 10.1038/s41586-018-0030-5
S. cerevisiae	UCD_06-645	tetraploidRecipient	Davis, CA, UCD	Female olive fly, surface sterilized, smashed, plated on RBCA	ERP014555	Peter et al 2018, 10.1038/s41586-018-0030-5
